# Bacterial and human exonucleases mediate interkingdom antiviral immunity

**DOI:** 10.64898/2026.06.30.735675

**Authors:** Courtney R. Santos, Alyaa El-Guindy, Aaron Embry, Arabella E. Martin, Neal M. Alto, Don B. Gammon, Kevin J. Forsberg

**Affiliations:** Department of Microbiology, University of Texas Southwestern Medical Center, Dallas, TX, USA

**Keywords:** Phage Defense, Innate Immunity, RNA Viruses, Evolution, Exonucleases, ISG20

## Abstract

All kingdoms of life have developed strategies to limit viral infection^1,2^. In humans, interferons induce a suite of antiviral factors that collectively provide immunity^3^. Some human immune genes are homologous with antiphage defense genes in bacteria, though the extent of this overlap is not known^4–12^. Here, we screened a panel of human innate immune genes for phage defense in *Escherichia coli* and found that the RNA exonuclease ISG20 potently restricts the RNA phages MS2 and Qβ. Purified ISG20 trims the 3’ untranslated regions (UTRs) of RNA phage genomes, explaining its ability to block phage replication in *E. coli*. Homologs of ISG20 from bacteria function similarly, exhibiting nuclease-dependent antiphage defense in bacteria and UTR-trimming *in vitro*. When expressed in human cells, these bacterial exonucleases also restrict human RNA viruses with similar potency as the human antiviral protein ISG20. Thus, antiviral genes from both humans and bacteria can function interchangeably. This bidirectional, interkingdom immunity suggests that viral targets overlap, implying that both bacterial and human factors recognize ancient features of RNA viruses.
