## Extended Data Tables 1 - 5 for "Bacterial and human exonucleases mediate interkingdom antiviral immunity"

### Sheet: ExtendedDataTable1
Extended Data Table 1. Human innate immune genes tested for antiphage defense function in E. coli
Gene	NCBI Protein ID	*IFN induction in Humans (log2 fold-change)	*Conservation of IFN induction?	CDS Size (bp)	Nucleotide Sequence	Functional Summary
ADAR	NP_001102.3	1.98929	Conserved across chordates	3681	ATGAATCCCAGGCAAGGATATAGTCTATCAGGTTACTACACCCACCCGTTTCAGGGTTACGAACATCGTCAGTTGCGCTATCAACAGCCGGGCCCGGGTTCCTCACCGTCTTCGTTCCTTCTGAAGCAAATCGAGTTCCTGAAGGGCCAGCTCCCGGAAGCTCCGGTCATCGGTAAGCAGACCCCTTCTCTCCCGCCGAGCCTCCCGGGTCTGCGTCCGCGTTTTCCGGTTTTGCTAGCGAGCTCTACTCGCGGCAGACAAGTGGACATCCGTGGTGTTCCGCGCGGTGTTCACCTGCGTTCCCAAGGGTTGCAGCGTGGTTTCCAGCATCCGAGTCCGCGTGGTCGTAGCCTGCCGCAGCGTGGTGTTGACTGCCTGAGCAGCCACTTCCAAGAGCTG…	Catalyzes the hydrolytic deamination of adenosine to inosine in double-stranded RNA (dsRNA) referred to as A-to-I RNA editing
APOBEC3G	NP_068594.1	4.38236	Human-Specific	1155	ATGAAACCCCACTTTAGGAATACAGTAGAACGCATGTATCGTGACACCTTCAGCTATAACTTTTATAATCGTCCCATCCTGAGCCGTCGCAACACCGTGTGGTTGTGCTACGAGGTGAAAACCAAAGGTCCGAGCCGTCCGCCACTGGACGCGAAGATCTTTCGCGGTCAGGTTTATTCCGAACTGAAATACCATCCGGAGATGCGTTTTTTTCATTGGTTTTCGAAATGGCGTAAACTGCACCGTGATCAAGAGTATGAAGTCACCTGGTATATTAGCTGGTCTCCGTGTACCAAGTGCACGCGTGACATGGCGACCTTCCTCGCGGAAGATCCGAAGGTGACGTTGACCATTTTCGTTGCACGTTTATATTACTTCTGGGATCCGGATTACCAGGAG…	Cytidine deaminase which acts as an inhibitor of retrovirus replication and retrotransposon mobility via deaminase-dependent and -independent mechanisms. Exhibits potent antiviral activity against Vif-deficient HIV-1.
IFIT1	NP_001539.3	9.50028	Conserved across chordates	1437	ATGTCAACAAATGGAGATGACCACCAAGTAAAGGACTCCCTGGAACAGCTGCGTTGTCATTTCACCTGGGAACTGTCGATCGATGACGACGAAATGCCGGACCTGGAGAACCGCGTGCTGGACCAGATTGAATTCCTGGATACCAAATACAGCGTTGGTATTCACAACTTGCTGGCATATGTTAAGCATTTGAAGGGTCAAAACGAAGAGGCTTTGAAATCCCTTAAAGAAGCTGAGAATCTGATGCAGGAGGAGCACGATAACCAGGCCAATGTTCGTAGCCTGGTTACCTGGGGTAACTTTGCGTGGATGTACTACCATATGGGCCGTTTAGCGGAGGCGCAAACGTACCTGGACAAGGTGGAAAACATCTGCAAAAAGCTGAGCAATCCGTTTCGT…	Interferon-induced antiviral RNA-binding protein that specifically binds single-stranded RNA bearing a 5'-triphosphate group (PPP-RNA), thereby acting as a sensor of viral single-stranded RNAs and inhibiting expression of viral messenger RNAs. Single-stranded PPP-RNAs, which lack 2'-O-methylation of the 5' cap and bear a 5'-triphosphate group instead, are specific to viruses, providing a molecula…
IFIT2	NP_001538.4	10.6027	Conserved across chordates	1419	ATGAGTGAAAATAATAAAAACTCACTAGAGTCGAGCCTGCGCCAACTTAAGTGCCATTTCACGTGGAATCTGATGGAAGGCGAAAACAGCTTAGATGATTTTGAGGACAAGGTGTTTTACCGCACCGAATTCCAAAACCGCGAGTTTAAAGCTACGATGTGTAATTTGCTGGCATACCTGAAGCACCTGAAGGGTCAGAACGAAGCGGCGTTGGAGTGCCTGCGTAAAGCGGAAGAGCTGATTCAGCAAGAACATGCGGACCAGGCGGAGATCCGCAGCCTGGTAACTTGGGGTAATTACGCATGGGTTTATTACCATATGGGTCGTCTCAGCGATGTGCAGATTTACGTTGATAAGGTGAAACACGTGTGCGAAAAATTCAGCAGCCCGTATCGTATT…	IFN-induced antiviral protein which inhibits expression of viral messenger RNAs lacking 2'-O-methylation of the 5' cap. Binds AU-rich viral RNAs, with or without 5' triphosphorylation, RNA-binding is required for antiviral activity.
IFIT3	NP_001540.2	8.32462	Conserved across chordates	1473	ATGAGTGAAGTAACAAAAAATTCACTAGAGAAAATTCTGCCGCAGCTGAAGTGCCACTTCACCTGGAATCTTTTTAAGGAGGACAGCGTGAGCCGTGATCTGGAGGATAGAGTTTGTAATCAGATCGAGTTCCTCAACACCGAATTCAAAGCTACCATGTACAACCTGCTGGCGTATATTAAACACTTGGACGGCAACAACGAGGCTGCGTTGGAATGTCTGCGCCAGGCTGAAGAACTGATTCAGCAAGAGCACGCGGATCAGGCGGAGATCCGTTCCCTGGTTACCTGGGGTAATTACGCCTGGGTTTATTACCACCTGGGTCGCCTCAGTGATGCACAGATCTACGTTGATAAAGTGAAACAGACGTGCAAAAAGTTCTCCAACCCTTATAGCATC…	IFIT3 can bind at the 5′ end of mRNAs containing a free 5′-triphosphate, thereby blocking translation
ISG20	NP_002192.2	5.20065	Conserved across mammals	546	ATGGCAGGATCAAGGGAAGTTGTAGCTATGGACTGCGAAATGGTTGGCTTAGGTCCGCATCGTGAGTCTGGCCTGGCGCGCTGCAGCTTGGTAAATGTTCATGGTGCTGTGCTGTACGATAAATTCATCCGTCCGGAAGGTGAAATCACCGACTATCGTACGCGTGTTTCTGGCGTGACCCCACAGCATATGGTGGGCGCGACTCCGTTCGCCGTCGCACGCCTCGAGATCTTGCAACTGCTTAAGGGTAAACTGGTTGTTGGTCACGATCTGAAGCACGACTTTCAGGCACTGAAGGAGGACATGTCCGGCTATACCATTTACGACACCAGCACCGATCGTTTGCTGTGGCGTGAGGCCAAACTGGATCACTGTCGTCGCGTGTCCCTGCGTGTCCTG…	Interferon-induced antiviral exoribonuclease that acts on single-stranded RNA and also has minor activity towards single-stranded DNA.
RNASEL	NP_066956.1	0.403936	Conserved across chordates	2226	ATGGAATCAAGGGATCACAATAACCCCCAAGAGGGACCAACCAGCAGCTCTGGTCGTCGTGCAGCGGTCGAGGACAACCATCTGTTGATCAAAGCGGTTCAAAACGAAGACGTTGATTTGGTTCAACAGCTGCTGGAAGGCGGTGCGAACGTGAACTTCCAAGAGGAGGAAGGTGGCTGGACCCCGCTGCATAATGCCGTTCAGATGAGCCGTGAGGACATCGTGGAGCTCCTGTTGCGTCATGGTGCTGATCCGGTGCTGCGGAAGAAGAACGGCGCGACCCCGTTCATCCTGGCTGCGATCGCTGGTTCAGTTAAACTGCTTAAACTGTTCCTGTCGAAAGGTGCGGACGTTAATGAGTGCGACTTCTACGGCTTCACCGCATTTATGGAAGCGGCT…	Endoribonuclease that functions in the interferon (IFN) antiviral response. In INF treated and virus infected cells, RNASEL probably mediates its antiviral effects through a combination of direct cleavage of single-stranded viral RNAs, inhibition of protein synthesis through the degradation of rRNA, induction of apoptosis, and induction of other antiviral genes.
XRN1	NP_001269786.1	2.72604	Conserved across chordates	5085	ATGGGAGTACCCAAATTTTATAGGTGGATAAGCGAACGTTATCCGTGCCTGAGCGAGGTCGTCAAAGAGCACCAGATCCCGGAATTTGATAACCTGTACCTGGACATGAATGGTATCATCCATCAGTGCAGCCATCCGAACGATGATGACGTTCACTTTCGTATCAGCGACGACAAAATTTTCACCGATATTTTTCACTACCTCGAAGTACTGTTTCGTATCATCAAGCCGCGTAAAGTCTTCTTCATGGCAGTTGACGGCGTTGCGCCACGTGCGAAAATGAATCAGCAGCGTGGTCGTCGTTTTCGTAGCGCGAAAGAAGCAGAGGATAAAATCAAAAAGGCGATCGAAAAGGGCGAAACGCTGCCCACCGAGGCGCGTTTCGACTCCAACTGCATT…	Major 5'-3' exoribonuclease involved in mRNA decay. Required for the 5'-3'-processing of the G4 tetraplex-containing DNA and RNA substrates.
ZBP1	NP_110403.2	-	Conserved across mammals	1290	ATGGCACAAGCGCCAGCTGATCCCGGAAGGGAGGGACACTTGGAGCAGCGCATCCTGCAGGTTCTGACCGAAGCTGGTTCCCCGGTAAAGTTGGCTCAACTCGTCAAAGAGTGCCAAGCCCCTAAACGTGAACTGAATCAGGTGCTGTACCGCATGAAAAAAGAACTGAAAGTTTCTCTGACTTCACCGGCGACCTGGTGCCTGGGCGGTACTGATCCGGAGGGCGAGGGTCCGGCTGAACTGGCGTTAAGCTCCCCGGCGGAACGTCCGCAACAACATGCAGCGACGATTCCGGAGACGCCGGGCCCGCAGTTCTCTCAGCAGCGCGAGGAAGACATCTACCGCTTCCTTAAGGACAACGGCCCGCAACGCGCATTGGTGATCGCTCAAGCGCTGGGT…	Key innate sensor that recognizes and binds Z-RNA structures, which are produced by a number of viruses, such as herpesvirus, orthomyxovirus or flavivirus, and triggers different forms of cell death
ecoRI	AAA26371.1, AAA26372.1	n/a	n/a	1844	ATGTCTAATAAAAAACAGTCAAATAGGCTAACTGAACAACATAAGTTATCTCAAGGTGTAATTGGGATTTTTGGGGATTATGCAAAAGCTCATGATCTCGCTGTTGGTGAGGTTTCAAAATTAGTAAAGAAAGCTCTTAGCAACGAATACCCTCAATTATCATTTCGATATAGAGATAGTATAAAGAAAACAGAAATAAATGAGGCTTTAAAAAAAATTGACCCTGATCTTGGCGGTACTTTATTTGTTTCAAATTCCAGCATCAAACCTGATGGTGGAATTGTAGAGGTCAAAGATGATTATGGTGAATGGAGAGTTGTACTTGTTGCTGAAGCCAAACACCAAGGTAAAGATATTATAAATATAAGGAATGGTTTGTTAGTTGGGAAAAGAGGAGAT…	Restriction-modification system known to restrict bacteriophages, such as E. coli phage lambda. Used as a positve control phage defense system.
gfp	YDN97506.1, residues 9-254	n/a	n/a	741	ATGAGCAAGGGCGAAGAACTGTTTACGGGCGTGGTGCCGATTCTGGTGGAACTGGATGGTGATGTCAATGGTCACAAATTCAGCGTGCGCGGCGAAGGTGAAGGCGATGCAACCAATGGTAAACTGACGCTGAAGTTTATTTGCACCACGGGTAAACTGCCGGTTCCGTGGCCGACCCTGGTCACCACGCTGACGTATGGTGTTCAGTGTTTCAGTCGTTACCCGGATCACATGAAACGCCACGACTTTTTCAAGTCCGCGATGCCGGAAGGTTATGTCCAAGAACGTACCATCTCATTTAAAGATGACGGCACCTACAAAACGCGCGCCGAAGTGAAATTCGAAGGTGATACGCTGGTTAACCGTATTGAACTGAAAGGCATCGATTTTAAGGAAGAC…	Green Fluorescent Protein, used as negative control for phage defense
* IFN = interferon; induction details published in Shaw et al., PLOS Biology (2017), reference [16]

### Sheet: ExtendedDataTable2
Extended Data Table 2. Candidate ISG20-like homologs from bacteria, synthesized for functional testing
Name	NCBI ID	Source Organism
Can A	#####	Escherichia coli
Can B	#####	Pseudomonas paraeruginosa
Can C	#####	Escherichia coli
EcTon	#####	Escherichia coli
Can D	#####	Citrobacter koseri
Can E	#####	Chloroflexota bacterium
Can F	#####	Aeromonas caviae
SeTon	#####	Salmonella enterica
VpTon	#####	Vibrio parahaemolyticus
Se2Ton	#####	Salmonella enterica
Can G	#####	Vibrio phage vB_VpaM_MAR
Can H	#####	Serratia rhizosphaerae
SmTon	#####	Serratia marcescens
Sm2Ton	#####	Serratia marcescens
Ton7	#####	Yersinia massiliensis
Can I	#####	Yersinia bercovieri
Can J	#####	Citrobacter koseri
CbTon	#####	Clostridia bacterium
Can K	#####	Bacillus yapensis
Can L	#####	Tyzzerella sp.
Can M	#####	Candidatus Rokuibacteriota bacterium
Can N	#####	Acinetobacter gandensis
Can O	#####	Acinetobacter baumannii
Can P	#####	Ruminococcus torques
Can Q	#####	Campylobacter jejuni
Can R	#####	Anaerolineaceae bacterium
Can S	#####	Vibrio cholerae
VΦTon Only	#####	Vibrio phage vB_VpaM_MAR
VΦTon + Aux Gene	#####	Vibrio phage vB_VpaM_MAR
Aux Gene Only	#####	Vibrio phage vB_VpaM_MAR

### Sheet: ExtendedDataTable3
Extended Data Table 3. Top Ten Structural Homologs of a representative TONDO (EcTon) from the PDB90 database, per a DALI search
Number	PDB Chain	Z-score	RMSD	%AA ID	Protein Description Description
1	9ii8-A	18.6	3.4	21	Staphylcoccus aureus DinG, exonuclease subunit
2	8h18-A	18.5	2.3	19	Streptococcus thermophilus CRISPR-associated DnaQ exonuclease
3	4fzy-A	17.7	2	29	Escherichia coli exonuclease ExoX
4	2xri-A	17.5	3.4	19	Homo sapiens ERI1 exoribonuclease
5	9mrc-A	16.8	2.5	22	Dania rerio exodeoxyribonuclease III
6	7t2s-A	16.8	2.7	17	Escherichia coli Cap18 exonuclease
7	4js4-A	16.7	3.1	18	Escherichia coli exonuclease ExoI
8	2f96-A	16.7	3	27	Pseudomonas aeruginosa RNaseT
9	7tqo-A	16.3	2.7	20	Homo sapiens TREX1 exonuclease
10	1wlj-A	15.9	2.5	20	Homo sapiens ISG20 exoribonuclease

### Sheet: ExtendedDataTable4
Extended Data Table 4. Oligonucleotide Reagents used in this study
Oligo No.	Oligo Name	Sequence (5'->3')	5' Modification	Internal Modification	3' Modification	Purpose
1	Qβ-UTR	/56-FAM/ACUCUUACGAGUGAGAGGGGGAUCUGCUUUGCCCUCUCUCCUCCCA	/56-FAM/	N/A	N/A	RNA substrate for nuclease assay. Terminal stem loops in Qβ 3'UTR
2	MS2-UTR	/56-FAM/CGGGAUUCUCCCGAUUUGGUAACUAGCUGCUUGGCUAGUUACCACCCA	/56-FAM/	N/A	N/A	RNA substrate for nuclease assay. Terminal stem loops in MS2 3'UTR
3	Trunc-MS2	/56-FAM/CGGGAUUCUCCCGAUUUGGUAACUAGCUGCUUGGCUAGUUACC	/56-FAM/	N/A	N/A	RNA substrate for nuclease assay. Terminal -ACCCA removed from MS2-UTR.
4	SS-MS2	/56-FAM/CGGGAUUCUCCCGAUUUCCAUUGAAGCUGCUUGGCUUCAAUGGACCCA	/56-FAM/	N/A	N/A	RNA substrate for nuclease assay. Swaps the sequences that make up the stem of the terminal stemloop of MS2-UTR. Sequence if the terminal look is changes while the secondary structure remains intact.
5	R1_gMS2_RTqPCR	/56-FAM/CTGGAGTCGTAGATCCTACCGCGGAAGATCAATACATAAAGAGTTGAACTTC	N/A	N/A	N/A	Reverse primer specific to genomic MS2 RNA used for reverse transcription
6	F1_gMS2_RTqPCR	CCTCAGCAATCGCAGCAAA	N/A	N/A	N/A	Forward primer specific to genomic MS2 RNA used for cDNA amplification and qPCR
7	R2_gMS2_RTqPCR	CTGGAGTCGTAGATCCTACCGC	N/A	N/A	N/A	Reverse primer specific to genomic MS2 RNA used for cDNA amplification and qPCR
8	P1_gMS2(+)_RTqPCR	/56-FAM/CAAACATGA/ZEN/GGATTACCCATGTCGAAGACA/3IABkFQ/	/56-FAM/	/ZEN/	/3IABkFQ/	Probe specific to amplified MS2 cDNA used during qPCR
9	qPCR_Standard	CACTTCGCCCAATAGCAGCCAGTCCGCGGTCCGCGGCGAAATTGACATCGCTAAGCGTATTGAAGACGGGATCAACCAGGTTCAATGCTCCGTTGCTGAATATCCGGAAGCGATCACCTATCTGCTGGAACAGTACGATCGGCATGCGCGCCTTGAGCCTGGCGAACAGTTCGGCTGGCGCGAGCCCCTGACCTCAGCAATCGCAGCAAACTCCGGCATCTACTAATAGACGCCGGCCATTCAAACATGAGGATTACCCATGTCGAAGACAACAAAGAAGTTCAACTCTTTATGTATTGATCTTCCGCGGTAGGATCTACGACTCCAGGATCGACAAGACCGGCTTCCATCCGAGTACGTGCTCGCTCGATGCGATGTGGCCGTCATGGTGGCGAATAA…	N/A	N/A	N/A	Used to make a standard curve for genomic MS2 RNA levels during qPCR
10	RNA adapter	/5Phos/UCACACUGAUCAGGCUAUAUACAGUAGCAGUCACGCUUGUUCUUAGCGGCCGCAUGCUC/3InvdT/	/5Phos/	N/A	/3InvdT/	Ligation to in-vitro digested MS2 UTR subtrates for 3' RACE
11	F1_MS2_3RACE	CGGGATTCTCCCGATTTGG	N/A	N/A	N/A	Forward primer specific to MS2-3'UTR used for 3'RACE
12	R1_RNA_Adapter_3RACE	GAGCATGGGCCGCTAAG	N/A	N/A	N/A	Reverse primer specific to RNA adapter used for 3'RACE

### Sheet: ExtendedDataTable5
Extended Data Table 5. Plasmids and constructs used in this study
Plasmid Backbone	Gene Insert	Construct Name	Sequence
pZE21_TetR	Empty Vector	pZE21_TetR_Empty Vector	AAGCTTGATCCGGCTGCTAACAAAGCCCGAAAGGAAGCTGAGTTGGCTGCTGCCACCGCTGAGCAATAACTAGCATAACCCCTTGGGGCCTCTAAACGGGTCTTGAGGGGTTTTTTGCTGAAAGTAGGAACTATATCCGGATCTGGCGTAATAGCGAAGAGGCCCGCACCGATCGCCCTTCCCAACAGTTGCGCAGCCTGAATGAGCGGTATCAGCTCACTCAAAGGCGGTAATACGGTTATCCACAGAATCAGGGGATAACGCAGGAAAGAACATGTGAGCAAAAGGCCAGCAAAAGGCCAGGAACCGTAAAAAGGCCGCGTTGCTGGCGTTTTTCCATAGGCTCCGCCCCCCTGACGAGCATCACAAAAATCGACGCTCAAGTCAGAGGTGGCGAAA…
pZE21_TetR	GFP	pZE21_TetR_GFP	ATGAGCAAGGGCGAAGAACTGTTTACGGGCGTGGTGCCGATTCTGGTGGAACTGGATGGTGATGTCAATGGTCACAAATTCAGCGTGCGCGGCGAAGGTGAAGGCGATGCAACCAATGGTAAACTGACGCTGAAGTTTATTTGCACCACGGGTAAACTGCCGGTTCCGTGGCCGACCCTGGTCACCACGCTGACGTATGGTGTTCAGTGTTTCAGTCGTTACCCGGATCACATGAAACGCCACGACTTTTTCAAGTCCGCGATGCCGGAAGGTTATGTCCAAGAACGTACCATCTCATTTAAAGATGACGGCACCTACAAAACGCGCGCCGAAGTGAAATTCGAAGGTGATACGCTGGTTAACCGTATTGAACTGAAAGGCATCGATTTTAAGGAAGAC…
pZE21_TetR	ADAR	pZE21_TetR_ADAR	ATGAATCCCAGGCAAGGATATAGTCTATCAGGTTACTACACCCACCCGTTTCAGGGTTACGAACATCGTCAGTTGCGCTATCAACAGCCGGGCCCGGGTTCCTCACCGTCTTCGTTCCTTCTGAAGCAAATCGAGTTCCTGAAGGGCCAGCTCCCGGAAGCTCCGGTCATCGGTAAGCAGACCCCTTCTCTCCCGCCGAGCCTCCCGGGTCTGCGTCCGCGTTTTCCGGTTTTGCTAGCGAGCTCTACTCGCGGCAGACAAGTGGACATCCGTGGTGTTCCGCGCGGTGTTCACCTGCGTTCCCAAGGGTTGCAGCGTGGTTTCCAGCATCCGAGTCCGCGTGGTCGTAGCCTGCCGCAGCGTGGTGTTGACTGCCTGAGCAGCCACTTCCAAGAGCTG…
pZE21_TetR	APOBEC3	pZE21_TetR_APOBEC3	ATGAAACCCCACTTTAGGAATACAGTAGAACGCATGTATCGTGACACCTTCAGCTATAACTTTTATAATCGTCCCATCCTGAGCCGTCGCAACACCGTGTGGTTGTGCTACGAGGTGAAAACCAAAGGTCCGAGCCGTCCGCCACTGGACGCGAAGATCTTTCGCGGTCAGGTTTATTCCGAACTGAAATACCATCCGGAGATGCGTTTTTTTCATTGGTTTTCGAAATGGCGTAAACTGCACCGTGATCAAGAGTATGAAGTCACCTGGTATATTAGCTGGTCTCCGTGTACCAAGTGCACGCGTGACATGGCGACCTTCCTCGCGGAAGATCCGAAGGTGACGTTGACCATTTTCGTTGCACGTTTATATTACTTCTGGGATCCGGATTACCAGGAG…
pZE21_TetR	IFIT1	pZE21_TetR_IFIT1	ATGTCAACAAATGGAGATGACCACCAAGTAAAGGACTCCCTGGAACAGCTGCGTTGTCATTTCACCTGGGAACTGTCGATCGATGACGACGAAATGCCGGACCTGGAGAACCGCGTGCTGGACCAGATTGAATTCCTGGATACCAAATACAGCGTTGGTATTCACAACTTGCTGGCATATGTTAAGCATTTGAAGGGTCAAAACGAAGAGGCTTTGAAATCCCTTAAAGAAGCTGAGAATCTGATGCAGGAGGAGCACGATAACCAGGCCAATGTTCGTAGCCTGGTTACCTGGGGTAACTTTGCGTGGATGTACTACCATATGGGCCGTTTAGCGGAGGCGCAAACGTACCTGGACAAGGTGGAAAACATCTGCAAAAAGCTGAGCAATCCGTTTCGT…
pZE21_TetR	IFIT2	pZE21_TetR_IFIT2	ATGAGTGAAAATAATAAAAACTCACTAGAGTCGAGCCTGCGCCAACTTAAGTGCCATTTCACGTGGAATCTGATGGAAGGCGAAAACAGCTTAGATGATTTTGAGGACAAGGTGTTTTACCGCACCGAATTCCAAAACCGCGAGTTTAAAGCTACGATGTGTAATTTGCTGGCATACCTGAAGCACCTGAAGGGTCAGAACGAAGCGGCGTTGGAGTGCCTGCGTAAAGCGGAAGAGCTGATTCAGCAAGAACATGCGGACCAGGCGGAGATCCGCAGCCTGGTAACTTGGGGTAATTACGCATGGGTTTATTACCATATGGGTCGTCTCAGCGATGTGCAGATTTACGTTGATAAGGTGAAACACGTGTGCGAAAAATTCAGCAGCCCGTATCGTATT…
pZE21_TetR	IFIT3	pZE21_TetR_IFIT3	ATGAGTGAAGTAACAAAAAATTCACTAGAGAAAATTCTGCCGCAGCTGAAGTGCCACTTCACCTGGAATCTTTTTAAGGAGGACAGCGTGAGCCGTGATCTGGAGGATAGAGTTTGTAATCAGATCGAGTTCCTCAACACCGAATTCAAAGCTACCATGTACAACCTGCTGGCGTATATTAAACACTTGGACGGCAACAACGAGGCTGCGTTGGAATGTCTGCGCCAGGCTGAAGAACTGATTCAGCAAGAGCACGCGGATCAGGCGGAGATCCGTTCCCTGGTTACCTGGGGTAATTACGCCTGGGTTTATTACCACCTGGGTCGCCTCAGTGATGCACAGATCTACGTTGATAAAGTGAAACAGACGTGCAAAAAGTTCTCCAACCCTTATAGCATC…
pZE21_TetR	ISG20	pZE21_TetR_ISG20	ATGGCAGGATCAAGGGAAGTTGTAGCTATGGACTGCGAAATGGTTGGCTTAGGTCCGCATCGTGAGTCTGGCCTGGCGCGCTGCAGCTTGGTAAATGTTCATGGTGCTGTGCTGTACGATAAATTCATCCGTCCGGAAGGTGAAATCACCGACTATCGTACGCGTGTTTCTGGCGTGACCCCACAGCATATGGTGGGCGCGACTCCGTTCGCCGTCGCACGCCTCGAGATCTTGCAACTGCTTAAGGGTAAACTGGTTGTTGGTCACGATCTGAAGCACGACTTTCAGGCACTGAAGGAGGACATGTCCGGCTATACCATTTACGACACCAGCACCGATCGTTTGCTGTGGCGTGAGGCCAAACTGGATCACTGTCGTCGCGTGTCCCTGCGTGTCCTG…
pZE21_TetR	RNASEL	pZE21_TetR_RNASEL	ATGGAATCAAGGGATCACAATAACCCCCAAGAGGGACCAACCAGCAGCTCTGGTCGTCGTGCAGCGGTCGAGGACAACCATCTGTTGATCAAAGCGGTTCAAAACGAAGACGTTGATTTGGTTCAACAGCTGCTGGAAGGCGGTGCGAACGTGAACTTCCAAGAGGAGGAAGGTGGCTGGACCCCGCTGCATAATGCCGTTCAGATGAGCCGTGAGGACATCGTGGAGCTCCTGTTGCGTCATGGTGCTGATCCGGTGCTGCGGAAGAAGAACGGCGCGACCCCGTTCATCCTGGCTGCGATCGCTGGTTCAGTTAAACTGCTTAAACTGTTCCTGTCGAAAGGTGCGGACGTTAATGAGTGCGACTTCTACGGCTTCACCGCATTTATGGAAGCGGCT…
pZE21_TetR	XRN1	pZE21_TetR_XRN1	ATGGGAGTACCCAAATTTTATAGGTGGATAAGCGAACGTTATCCGTGCCTGAGCGAGGTCGTCAAAGAGCACCAGATCCCGGAATTTGATAACCTGTACCTGGACATGAATGGTATCATCCATCAGTGCAGCCATCCGAACGATGATGACGTTCACTTTCGTATCAGCGACGACAAAATTTTCACCGATATTTTTCACTACCTCGAAGTACTGTTTCGTATCATCAAGCCGCGTAAAGTCTTCTTCATGGCAGTTGACGGCGTTGCGCCACGTGCGAAAATGAATCAGCAGCGTGGTCGTCGTTTTCGTAGCGCGAAAGAAGCAGAGGATAAAATCAAAAAGGCGATCGAAAAGGGCGAAACGCTGCCCACCGAGGCGCGTTTCGACTCCAACTGCATT…
pZE21_TetR	ZBP1	pZE21_TetR_ZBP1	ATGGCACAAGCGCCAGCTGATCCCGGAAGGGAGGGACACTTGGAGCAGCGCATCCTGCAGGTTCTGACCGAAGCTGGTTCCCCGGTAAAGTTGGCTCAACTCGTCAAAGAGTGCCAAGCCCCTAAACGTGAACTGAATCAGGTGCTGTACCGCATGAAAAAAGAACTGAAAGTTTCTCTGACTTCACCGGCGACCTGGTGCCTGGGCGGTACTGATCCGGAGGGCGAGGGTCCGGCTGAACTGGCGTTAAGCTCCCCGGCGGAACGTCCGCAACAACATGCAGCGACGATTCCGGAGACGCCGGGCCCGCAGTTCTCTCAGCAGCGCGAGGAAGACATCTACCGCTTCCTTAAGGACAACGGCCCGCAACGCGCATTGGTGATCGCTCAAGCGCTGGGT…
pZE21_TetR	EcoRI	pZE21_TetR_EcoRI	ATGTCTAATAAAAAACAGTCAAATAGGCTAACTGAACAACATAAGTTATCTCAAGGTGTAATTGGGATTTTTGGGGATTATGCAAAAGCTCATGATCTCGCTGTTGGTGAGGTTTCAAAATTAGTAAAGAAAGCTCTTAGCAACGAATACCCTCAATTATCATTTCGATATAGAGATAGTATAAAGAAAACAGAAATAAATGAGGCTTTAAAAAAAATTGACCCTGATCTTGGCGGTACTTTATTTGTTTCAAATTCCAGCATCAAACCTGATGGTGGAATTGTAGAGGTCAAAGATGATTATGGTGAATGGAGAGTTGTACTTGTTGCTGAAGCCAAACACCAAGGTAAAGATATTATAAATATAAGGAATGGTTTGTTAGTTGGGAAAAGAGGAGAT…
pZE21_TetR	Can A	pZE21_TetR_Can A	ATGGAATTGAAAACTAAGAAATTGCAGTCTTCTATCAGTCAGCTAGCACAACAGTGGCTTGACGATGATCGCCTATTTATTGATACCGAAACCACGGGGTTGGGTGATGATGCAGAAATAGTAGAAATATGCATCATTGATAGCCATGGATTTATTCTGCTCAACACGCTTGTAAAACCCACTAAGCCTATTCCTGATGAAGCAATTGCCATTCATGGGATCACAAATGAAATGGTCGCTTTTGCGCCGGCCTGGACTGATATATGCGGGGCAGCGGAGGAACTATTTCGGCGCTTTGGGTTTGTTATCTATAACGCCGATTTTGATCTCCGGTTAATTCGTCAGACCTACGCATTGAATGGAAGGCCTTCTGAAGGTGTGCCATGGATGCTTGCTGCT…
pZE21_TetR	Can B	pZE21_TetR_Can B	ATGGCACGCGCGCGCATTCATCTGACTCCCGCCGAGGCGGAAGCTAATGGATGGTTGTGTTGTCGTGATCTGAAGGCGCGTCATCGTCTTATGCCCGGGCATAGTACCCGCCCCGCGGGTAGTGTATGGCAAGGTCAGGGGGCATATCACGTATACGACCCCGCAGACTGCGTGCCTTGGAAATGGGAACCAAGTGCCGCGCAATTACGTCGCAAGGCCGTTGCGGCACGCGCTCAAGCATTAATTGGGGGGGACTGCCTGCTTCTTGACACAGAAACGACCGGCGTTGGAGACGATGATGAAGTGTGCGAGATTACCATCTTAGACGCTTCAGGTACTCCATTGCTTAACACGCTTGTGCGCCCGACTCAACCAATTCCTGGCGAAGCTACCGGAATC…
pZE21_TetR	Can C	pZE21_TetR_Can C	ATGAATAATGATGAGCTGGCCACCAGACGTGCGCAGGCGATTGCCGAAGACAGGTGTTTCTCGAAAGAACGGCTGCGCGATGAATTCAGAATGAAGCCAGCCCCCGGTGCTGAGCCGGTTAAGTGGTATAAAAACACTTATGGTGGCAGGTTCGCTGTATACCGAATTGCAGACTGTGTTCCGATGCGTGAGAAACGCCCACTGACGAGTAAACAACTTCTGGCTGGCCAGCGACTTTCCGTTTTATCCAGACTTAACAGCACCAGTGGCCGGATGGCACGGCAGGCATATGACTGGCTGAGTCTGGCACCGCTCTTTCTGGATACTGAAACGACAGGACTGGACAATACCGCGGAAGCTCTGGAAATCGGCCTGACCGATGCGTCCGGTCAGGTGGTA…
pZE21_TetR	EcTon	pZE21_TetR_EcTon	ATGAATGATGAAGAACTCGAACTTGCCAGAGCCGAAGCCATGAAAGCCGATAGGTGCTTTTCAAAAGGACGGCTCAGGGACGAATTTAGGATGAAGCCTAAGCCAGGAGTAGAGCCAGTTTCGTTCTACAAAAACGGGTATGGTGGCCAATTTGGAGTGTACCGGATAGCAGATTGCCAACCAATGCGGAGAAGGGGTTGTTCACCGGCATCACAAAAGCAAATAAGGGCGCAATCCATCCTTTCGGTCAAGGCAAGAATGCGTAGCAACCTGGCAAAGGCCTCTGTCATGGCACAAAGGTGGGTCGCTCTGGAACCTCTGGTTCTCGATACCGAGACGACCGGACTTGGTGAAAGAGACCAGGTGATCGAGCTGGCTGTTACTGACATCAGAGGCGCG…
pZE21_TetR	Can D	pZE21_TetR_Can D	ATGGCGTCCGAGCGTGAACAGGTGATTAAGGAGGCTAAGGCAATTTTTGAGAAAGACTTTGTCGTGTTAGACACAGAAACGACTGGACTTGACGAGAATGCGGAAATCGTCGAAATTGCGATTCTTGATAAAGATGGCAAGGCACTTTTGGACACACTTGTTAAACCAAAGAACAAGATCCCAGCCCAAGCATCAGACATTCACGGTATCACAAACCGCGACGTAAAGGATGCTCCTTCCTGGGTAGACATTTATAGTGTATTTCGCGAGGTCATTAAAAATAAAACAGTTGTTATCTACAATTCAAAATATGACAACCGTATTATTAAACAGACATGTTCCTTATACGGATTACCGAATCCCCGCCGCAAGTCGGAATGCGCTATGCTGTTATACGCG…
pZE21_TetR	Can E	pZE21_TetR_Can E	ATGAATGATCTTCGCTACGATGCCTCAGATCGTCATTCAGTGAATGGATATTCAGGCTCTATTGGGCAGCCCAACCGCAACGGTGCCCGTGTGTCTGCCCAACAATGGGCACACCGTCTGTTGGCCCGTCGTGACTGGGTCGTGTTAGATACTGAGACCACCGGGTTAGACGGATTGGCTGAGGTGGTACAACTTGCTGTCGTCGATCCAAATGGTGCCACACTGCTGGATACGCTGATCCGTCCCACCCATCCGATTCCACGCGACGCAACCGCTATTCATGGTATTACGGACGACGCGGTAGCGCACGCACCTCCGTATCCGGTAATCTATCCTGACCTGTTTGACCTGGTACAAGGGAAAACGATCGTCGCATATAACGCCAATTACGACGCCCGC…
pZE21_TetR	Can F	pZE21_TetR_Can F	ATGACTCCACAACAACAAGCCAGCGCATGGCTTCTCAATTGCGCGATTTTGGATACGGAAACTACTGGGTTATATGACGACGCCGAGATCGTCGAGATCAGCATCATCGACGAAAATGGTGGTGTCCTGCTGGATACCCTCGTCAAGCCCCTCAAGCCGATTCCGGCAGAGGCAACCGCCATCCACGGCATCACCAATGAAATGGTGGCCACGGCCCCGACATGGGCCGCCATCCATGAGCAGGTGGCCAAGATTGTCGCCAGCAAACCGCTGGTGATTTATAACGCCGATTACGATCTGCGTTTGATGGCTCAAACCGCCGTGCAATACGGGCTCACTCCGATAGGGACAGAGGCAGGCTGCGCCATGCTGACCTATGCCGAGCACTATGGCGAATGG…
pZE21_TetR	SeTon	pZE21_TetR_SeTon	ATGACACCTAAACAGAAAGCGAAACAGTGGCTTGCTAATAATGCGCTTATTTTAGATACCGAAACCACAGGCTTGGATTCAAAAGCGGAGATCATTGAAACTAGCATTATCGACTGTGCTGGGAATGTGTTGCTGGATACGCTGGTTAAACCAACCGCCCCCATTCCTGAGGATGCAACCCGTATCCACGGAATTACAAACGAAATGGTGGCTAACGCCCCTACCTGGCCGGAAGTGTATGACTTATTCGTACCGTTAGTCGAGGGTCGTGAATTGGTGATCTACAATGCTGATTATGATCTTCGCATGATTCGCCAGGCAGATGAGCGCAACGATTTACTGAACATCCGCACCCAAGCGGATTGTGCTATGCTTGCGTATGCAGAGTTTTATGGGCAG…
pZE21_TetR	VpTon	pZE21_TetR_VpTon	ATGACACCTAAACAACAAGCCCTGCAGTGGCTAGAAAACAACGCTCTAATACTTGATACCGAAACTACCGGGCTGGATAGTAAGGCCGAAATTGTTGAGATCAGTATTATCGACTGCACCGGCCAAGTGCTACTTGATACGCTAGTAAAACCTACGTCACCAATTCCAGCAGAAGCCACGCGCATTCACGGAATAACTAACGAGATGGTGGCCGAAGCACCAACATGGCCAATGATCGCAGATCAATTTCAGTCTATCGTAAGCGGCCGCAAACTGGTTATTTACAACGCTGACTACGATCTAAGACTTATCTACCAAACCAACAACAAACACGAATTAGAACCCGTTTTTTATGGAAGCGAGTGGAACAATGCTGAGTGCGCCATGCTGGCCTATGCA…
pZE21_TetR	Se2Ton	pZE21_TetR_Se2Ton	ATGACACCTAAACAACAAGCCCTGCAGTGGCTAGAAAATAACGCATTAATACTCGACACAGAAACAACTGGCCTAGATGAAAGGGCTGAGATAATCGAAATCAGCATAATAGACTGCACCGGCCAAGTGCTACTTGATACGCTGGTAAAACCTACGTCACCAATTCCAGCAGAAGCCACGCGCATTCACGGAATAACTAACGAGATGGTGGCCGAAGCCCCAACATGGCCAGAAGTGATCCGTAAGTTTGAAGAAATCGTCATAGGCCGTGATTTAGTTATTTACAACGCCGACTATGACCTGAGAATCATCGACCAAACAAGCAACCTACACAACATCCTGGAAACTCTATGGCTAGAAGCTGAGTGCGCCATGCTGGCCTATGCAGAGTTCTACGGG…
pZE21_TetR	Can G	pZE21_TetR_Can G	ATGACTCCTAAACAGCAAGCGCTTCAGTGGCTTGAAAACAACGCCTTGATCTTAGATACAGAGACGACCGGCTTAGACGAACGTGCGGAAATCATCGAAATTTCCATCATTGACTGTACAGGTCAAGTTCTGTTAGACACCCTTGTCAAGCCAACGTCGCCAATCCCCGCAGAAGCAACGCGTATTCACGGCATTACAAACGAGATGGTAGCAGAGGCCCCGACGTGGCCCGAGGTCATTCGTAAATTTGAGGAAATCGTCATCGGACGCGACCTTGTGATTTATAACGCTGATTACGATCTTCGCATCATCAATCAAACATCCAACTTACACAATATCTTAGAGACCCTGTGGTTGGAGGCCGAGTGCGCGATGCTTGCTTACGCTGAATTTTACGGG…
pZE21_TetR	Can H	pZE21_TetR_Can H	ATGACCCCACAACAAAGCGCAAAGCATTGGTTAGATAAAAACTTCCTGATCCTGGACACCGAAACCACCGGCCTGGGTGACGATGCCGAGATCGTGGAAATCAGCATCATCGACTGCGCGGGCAACGTCCTGGTTGATACGCTGGTGAAGCCATCCAAACCAATCCCCGTAGAAGCCACAAAAATTCATGGCATCACTAATGAGATGGTGGCTTCTGCACACTCATGGCCTTTTGTTTTTGTTCATCAGGTTGCCCATATCATTGCTGGCCGCGAGATCGTTATTTACAACGCGGACTATGACATCCGTCTGATTAAGCAGTCTTGCGAAATTACCAACATGATTGGGGCGATCAATATCCCGTCACATTGCGCGATGTTGGCCTATGCCGAGTTTTAC…
pZE21_TetR	SmTon	pZE21_TetR_SmTon	ATGACACCACAACAGCAAGCACAGCAATGTTTGAATAGAAATTGTCTGGTTTTGGATACAGAAACCACAGGCCTTGATGATAAAGCCGAGATCATCGAGATAGCCGTCATTGATGCCACCGGCAAGGTGCTGCTGAACACGCTGGTAAAGCCATCAAAACCTATTCCAGCAGAAGCTACCTCAATCCATGGAATCACTGATGAAATGGTAAAAGATGCCCCAACATGGCCGGAGGTCAACCCCCAGCTGTGCAGCTTAATCAGTGGAAAAACGATTGCGATTTACAATGCTGAGTATGACCTCCGTTTGCTTGAGCAGACGGATCGCATCTGGAAGGTAACGCCGAAAATTAGCGTTATGCCACAGATCGTATGTGCCATGCATGAGTACGCCGAGTTT…
pZE21_TetR	Sm2Ton	pZE21_TetR_Sm2Ton	ATGACACCACAACAGCAAGCACAGCAATGTTTGAATAGAAATTGTCTGGTTTTGGATACAGAAACCACTGGCCTCGATGATAAAGCCGAGATCATCGAGATAGCCGTAATTGACGCCACTGGCAAGGTGCTGCTGAACACGCTGGTCAAGCCATCAAAACCTATTCCGGCAGAAGCTACCGCAATCCATGGAATCACTGATGAAATGGTAAAAGATGCCCCAACATGGCCGGAGGTCAACCCTCAGCTGTGCAGCTTAATCAGTGGAAAAACGATTGCGATTTACAATGCTGAGTATGACCTCCGTTTGCTTGAGCAGACAGATCGCATCTGGAAGGTAACGCCGAAAATTAGCGTAATGCCACAGATCGTATGTGCCATGCATGAGTACGCCGAGTTT…
pZE21_TetR	YmTon	pZE21_TetR_YmTon	ATGAACAAGGCAAAAAAATTATGCTGCAAATTAATTGCAAAGCACCGAGCCAAAAAATGGTTAAAAGATAACTGCCTTATTCTGGATACGGAAACAACGGGGCTTAGTGGTATTGCTGAAATAATTGAAATCAGCGTTATCGATTGCACCGGTAAAGTATTGCTCAATACGTTGGTTAAGCCTCGCGCCCTAATTCCAGACGAGGCAACCGCTATTCATGGAATTACGAATGAAATGGTCGCCGCCGCCCCGACATGGCGTGATATCCATTGGCAACTCATGGCGCTCATCCACACCAGAACACTGGTTATTTACAACATTGATTTTGATGTCCGGTTAATTATGCAGACGATGGAAATAAATAACTGTGGTTTTGCTTATCTTGAACTTAATGCTGAA…
pZE21_TetR	Can I	pZE21_TetR_Can I	ATGATGAAAGAAAAAAGTAAAATGATATATCTAGATGAGTTTCTTTTTATCTCACCTCAGTCTGTAGATTGTTTAGCACCTAAACTACTGGCGCGGCAATGGCTTGCTCAGAATAGTCTCATACTAGATACCGAAACTACCGGCTTAGGTTTAGATGATGAAGTTGTTGAAATAGCCATTATCGATTGTGCTGGTAATGTGCTGCTGGATACTTTAGTTAAGCCATTAAATCGAATACCGGATGAGGCGATAGCTATTCATGGGATCACCAATGAGATGGTTGAAAACTCGCCCACTTGGAGTGATGTTTACCCGAAAGTAATTAATTTACTAAAAGGTCGCGGTTTTATTGCTTATAACGCGAGTTTTGACGCGCGACTAATTTGTCAATCAGTGAGG…
pZE21_TetR	Can J	pZE21_TetR_Can J	ATGAGTACACGCAACGAATTCTTTACTGCGCTGCTGGCGGGGGCTATGGCGAACCCATCGCTTACCGAAAAGAAGGATGAGGCCGGACACATGATGCGTCAACTTTGGGCCTTGGCAGACATGGCAGTCTATCACAAAAACCGCACCGAGTCACCGGCACAAACTGCTCGCCGCTGGATCAAACACGGACGTGTCATTGTCGATACAGAGACCACTGGACTTGGCAACGACGCTCAGATCGTGGAAATTGCTATTATCAACTTGTGGGGCGAGGTGTTGCTTTCAACTCTGGTCAAGCCGACGATTGATATTCCCGAGGATGCAACATCGATTCACGGCATTACTAATGAAATGGTCAGCACGGCTCCCACATGGCCCGAGGTCTTACCTAAAGTATTT…
pZE21_TetR	CbTon	pZE21_TetR_CbTon	ATGAAGGATTGGATTGCCATTGACTTTGAAACGGCGAATTCTCGTCGCCACTCTATCTGTGCGGTCGGCATTGTCTTCGTAAAAGACGGCATTGTGTCGGACAAGTTCTACTCCCTGATTAATCCAGAAGAGGACTTCGACAACTACAATATCGCAATTCATGGCATTACTCCCGAGGACGTTGTTGAAGCGCAGACCTTCGACGTGGTTTATCAAGAGATCAAGAACGAGATCGAGGGGCAATTACTGGTAGCCCATTATCTGCCTTTTGATGGGTATGCCTTGAAAGATAATTTAGCACGTTATAACATCTTACCCACCGAAAACCAACTTCTGTGCACTCACCAGCTGTCAAAGCGTCTGCTTCCAGGGCATGCCAGTTATACCTTGAAGTCTTTA…
pZE21_TetR	Can K	pZE21_TetR_Can K	ATGGCGTCCGAGCGTGAACAGGTGATTAAGGAGGCTAAGGCAATTTTTGAGAAAGACTTTGTCGTGTTAGACACAGAAACGACTGGACTTGACGAGAATGCGGAAATCGTCGAAATTGCGATTCTTGATAAAGATGGCAAGGCACTTTTGGACACACTTGTTAAACCAAAGAACAAGATCCCAGCCCAAGCATCAGACATTCACGGTATCACAAACCGCGACGTAAAGGATGCTCCTTCCTGGGTAGACATTTATAGTGTATTTCGCGAGGTCATTAAAAATAAAACAGTTGTTATCTACAATTCAAAATATGACAACCGTATTATTAAACAGACATGTTCCTTATACGGATTACCGAATCCCCGCCGCAAGTCGGAATGCGCTATGCTGTTATACGCG…
pZE21_TetR	Can L	pZE21_TetR_Can L	ATGACAAAAGAGTATGTGGCATTCGACCTTGAAACCACTGGACTTGATGCAGATAATGATAGCATCATTGAAATTGGTGCTTTAAAAGTGGTCGACGGTAAAGTGTGTGAACGCTTCATTGAATTTGTCAAACCTCAGAAGCAGATCTCATCGAAGATTACCGAGATTACAGGGATCACTAACGAAATGGTCGCGAACGCACGCCCAACCGAAGATATTATTCGTGACTTTGTATCTTTTTGTGAAGGTTACATCCTGGTCGGTCACAACATCATGTTCGATTACAAGTTCATGAAACAGCACGCCATCAAGTTTGGGTATTCTTTTGAGAAGCAGGGCTTAGACACCCTGCAAATCGCGCGTAAAACTTTGAAACACTTGGAATCAAAGAGCCTGGGG…
pZE21_TetR	Can M	pZE21_TetR_Can M	ATGTTGGATCGTCCTCTGGCCGTTGTTGACGTGGAAACGACTGGGCTTTCGCCCCGTTACGGGGATCGCGTAGTTGAAATCGGTTTATTGCGCGTAGAGGGAGCCTCACAGGTAACTTTTGAGAGCTTTGTAAATCCACGCCGCCTTATCAGTCCCCGCGCGACCGCGGTTCATGGCATCACCGAAGAGATGGTTGCCACTGCACCGCCATTTGCCGAAGTCGCCAAGCGTGTCTGGCAATTATTGGATGGAGCGGTTTTGGTCGGTCATAACGTGGGATTCGACTGGTCATTCTTAAATGCTGAACGCCGCTATCTGGGATTGCCACCACTGGAGGGTCCTTTGATTGACACCTTGGTGTTGGCTCGCCGCTATTTTGCTTTCTCTCGTAACGGTCTG…
pZE21_TetR	Can N	pZE21_TetR_Can N	ATGACTGTGTGGGACAATTTTATTACCGTCGATACGGAGACCACCGGGATCGGGTCAGACGATCAGATCATCCAGTTATCTATCGTGAATTTGAATAACGAGATTCTGTTCAATGAGTATTTCAAGCCCTCAGTGGCGATCTCCCAAGAAGCAACCAACGTCCATGGGATTACCATGGAACAGTTACTTGATAAACCGAGCTTCTCTGTGTTTTCCGATCAAATCCTGAAGCTGTTGCGCGACAAGTATATCATCGGTTACTCCATCGACTTTGATATTCGTATGATTAAGAACCATTTGCCGGACGTGGAGAATCTTGGGTTTACAGGGTTAATCGACCTGATTAAAATTTATGCAGAGTACCATGGCGTGCTTAGCTCTCGTGGAGGCTATAAACTT…
pZE21_TetR	Can O	pZE21_TetR_Can O	ATGGACTTATTAGCGGACATTATTACTATTGATACGGAGTCTACGGGTCTTGAGCCTCAAGACCAGATCATCCAGCTTAGTATTATTAATCTGAACAACGAGGTCTTATTTAACCAATATTTCAAACCCACAGTTGAGATCCACCCCGATGCTCGCAAAGTCCACGGAATCTCTCCGGAATTTCTTTCTGACAAGCCAAACTTTAATGACTTTAAGGACACCATTGTTTCACTGTTAAACGAGAAGTTCGTGATTGGCTATAAGGTAGACTTCGACATGGGTATGCTTGATCGCCAATTGGGGCACAAGAAGGAATCCAACCCCTTGTATCGCTTGCGCGGCTTAATTGATTTGATCGAGGTTTATGCCGAGTATCACGGCGAGCCATCATCCAAAGGC…
pZE21_TetR	Can P	pZE21_TetR_Can P	ATGAAGGTGTTCTTTGATATCGAGAGCACTGGACTTGATCCGGTTCGCGATGAGATCCTGCAGTTGTCTATCATCAACGAAAACGAGGAAGTCTTATTCTCCGATTACATTCGCTTAGTTCGCCATAAAACGTGGAACGAGGCTGAAAAAATCAACCATATCTCCCCGGAAATGGTAAAAGACAAGCAGACCTTCGAATCGCGCAAGCAGGAGATCCAGAAGATTTTCGATCAGGCAACTGAATTGATCGCCTATAACGCCAACTTTGACATCTCTTTTCTGAAGGCCGTTGGCATTGTACTGCCAGACGTACCAATCTCCGATCCAATGATCGACTTCTCATTCGTGTACCGTGAGTACTCTGAAAAGTATGGAATTTTCAAATGGCAAAAGCTGGTA…
pZE21_TetR	Can Q	pZE21_TetR_Can Q	ATGTTAATCTCAATCTTTCTGTCTCTTTTCGAACTTAGTACGTTCAGCTTCACGGCTCAGCCTGTGCGCGACTATTTTGTTAAGGAGGGGAAAAAGTTAAATGTAATCATTATTGACATTGAGACTACCGGGTTGAGTCACCTTGATGAAATCCTTCAACTTTCTATTATTAACGAAAATGGATCGGTGATTTTCAACAAGTATTTCAAGCCCCAGGACAAGACTTCTTGGGATGAGGCACAGAAAATTCATAACATTTCTCCTCGTTTCGTCAACTATGAATTGCCTATCGAAAACTATAAGACAGAATTGGAGAACATTTTTAACAATGCCGATGTGATTATGGGCTACAATCTTGAATTCGATCTGAAATTCATCAAACGTTCCATTAACTTCAAG…
pZE21_TetR	Can R	pZE21_TetR_Can R	ATGCCTGCTAATCAGTTAGCCAATAAGCAACAAGTTATGCAGCTTGTTCGCCAGAAACTGGCCGAAAAACCTGTGTATATTGATACGGAGACGACGGGAATCACCCGCACCGACGAGATTTTAGAAATTGTTATCGTAGATTGGGACGGTTCTGTACTGTTCGAGAGTTTCATTCGTCCACAGAAACCTATTCCTCCTGAGTCCACCGCAATTCATGGGATTACTTCAGACATGGTCGAAAAAGCGCGCCCGTGGCCTATTGCATGGCAACAGATCCGCCCGCTGGTGGCAGGCCGTTTACTGGCCATGTATAACGCCGAATTTGATATGCGTATGATGCAGCAGTCCCTGGAACAGTATCGTCTGCCCTGGCGCGAGAACTTCGACACTCTTGATATT…
pZE21_TetR	Can S	pZE21_TetR_Can S	ATGCAAGCCTTAAACCTGGACAACGCAATCATTTTAGATACGGAAACTACTGGGCTGGACTCAGACGCCCGCATCGTTGAGGTAAGCATTATCGACGCTCAGACGGGTATCAAACTGTATAGTTCGCTTGTCAATCCGCTGTGTAGCATTTCACCGGAGGTTACTGCTATTCACGGAATCACCAACGATATGGTTATCGACATGCCCACATTCGATAAGGTATGGAACGACATCAAGGGTTATTTATCTGACGCTGTTATTTATGTATATAACCTTGACTTTGATTACCGCATGTTTGCCCAAAGTTTGCGCCCGTTTGGCTACCCTGTCGCTAACCTGGTGCGCTTCTTTGGTGGAGGGGTTTGCGTAATGCGTTGGTATGCCAATTTTTATGGATCT…
pZE21_TetR	VΦTon Only	pZE21_TetR_VΦTon Only	ATGACTCCTAAACAGCAAGCGCTTCAGTGGCTTGAAAACAACGCCTTGATCTTAGATACAGAGACGACCGGCTTAGACGAACGTGCGGAAATCATCGAAATTTCCATCATTGACTGTACAGGTCAAGTTCTGTTAGACACCCTTGTCAAGCCAACGTCGCCAATCCCCGCAGAAGCAACGCGTATTCACGGCATTACAAACGAGATGGTAGCAGAGGCCCCGACGTGGCCCGAGGTCATTCGTAAATTTGAGGAAATCGTCATCGGACGCGACCTTGTGATTTATAACGCTGATTACGATCTTCGCATCATCAATCAAACATCCAACTTACACAATATCTTAGAGACCCTGTGGTTGGAGGCCGAGTGCGCGATGCTTGCTTACGCTGAATTTTACGGG…
pZE21_TetR	VΦTon + Aux Gene	pZE21_TetR_VΦTon + Aux Gene	ATGACACCTAAACAACAAGCCCTGCAGTGGCTAGAAAATAACGCATTAATACTCGACACTGAAACAACTGGCCTAGATGAAAGAGCTGAGATAATCGAAATCAGCATAATAGACTGCACCGGCCAAGTGCTACTTGATACGCTGGTAAAACCTACGTCACCAATTCCAGCAGAAGCCACGCGCATTCACGGAATAACTAACGAGATGGTGGCCGAAGCCCCAACATGGCCAGAAGTGATCCGTAAGTTTGAAGAAATCGTCATAGGCCGTGATTTAGTTATTTACAACGCCGACTATGACCTGAGAATCATCAACCAAACAAGCAACCTACACAACATCCTGGAAACTCTATGGCTAGAAGCTGAGTGCGCCATGTTGGCCTATGCAGAGTTCTACGGG…
pZE21_TetR	finO	pZE21_TetR_finO	ATGACAGAGCAGAAACGACCGGTACTGACACTGAAACGGAAAACGGAAGGGGAAACACCGACCCGGAGCCGGAAAACCATCATCAATGTCACCACGCCACCAAAATGGAAGGTGAAAAAGCAGAAACTGGCGGAGAAGGCTGCCCGGGAAGCAGAGCTGACAGCAAAAAAAGCGCAGGCCAGACAGGCGCTGTCCATTTATCTGAACCTGCCCACACTGGATGAAGCCGTGAACACCCTGAAACCCTGGTGGCCGGGATTATTTGACGGTGACACACCCCGGCTTCTGGCCTGCGGTATCCGGGACGTGTTACTGGAAGACGTGGCGCAGCGGAATATCCCGCTCTCGCATAAAAAACTGCGCAGGGCGCTGAAGGCCATCACCCGTTCAGAAAGCTAT…
pZE21_TetR	Aux Gene Only	pZE21_TetR_Aux Gene Only	ATGAGACATTGGGCACTACAAGAGCTCGCAGCTGCAGCTTTAGGCATGACCGAGGAACAGTACGAAGAAGTGTTAAACGGTGACGAGGACTTCGATACCCCTTTGCACGAAAAATTCGGCGTCGACTTTGACCAATTTAGCCAGGTAGCAGAGGCGCTACTCAAGCTCACACCCGTTGTAACAAAGGGTATATCAAAAGAGAATGTGCACGCTTTTGTAAAGCTAGAGGAAGGTCACGGAACGATAATTATCGAAAGCCCATACAAGCCACAATAAAAGCTTGATCCGGCTGCTAACAAAGCCCGAAAGGAAGCTGAGTTGGCTGCTGCCACCGCTGAGCAATAACTAGCATAACCCCTTGGGGCCTCTAAACGGGTCTTGAGGGGTTTTTTGCTGAAA…
pET15COSA	Empy Vector	pET15COSA_Empy Vector	AACTAGCATAACCCCTTGGGGCCTCTAAACGGGTCTTGAGGGGTTTTTTGCTGAAAGGAGGAACTATATCCGGATATCCCGCAAGAGGCCCGGCAGTACCGGCATAACCAAGCCTATGCCTACAGCATCCAGGGTGACGGTGCCGAGGATGACGATGAGCGCATTGTTAGATTTCATACACGGTGCCTGACTGCGTTAGCAATTTAACTGTGATAAACTACCGCATTAAAGCTTATCGATGATAAGCTGTCAAACATGAGAATTCTTGAAGACGAAAGGGCCTCGTGATACGCCTATTTTTATAGGTTAATGTCATGATAATAATGGTTTCTTAGACGTCAGGTGGCACTTTTCGGGGAAATGTGCGCGGAACCCCTATTTGTTTATTTTTCTAAATAC…
pET15COSA	EcTon.S2	pET15COSA_EcTon.S2	ATGAATGATGAAGAACTCGAACTTGCCAGAGCCGAAGCCATGAAAGCCGATAGGTGCTTTTCAAAAGGACGGCTCAGGGACGAATTTAGGATGAAGCCTAAGCCAGGAGTAGAGCCAGTTTCGTTCTACAAAAACGGGTATGGTGGCCAATTTGGAGTGTACCGGATAGCAGATTGCCAACCAATGCGGAGAAGGGGTTGTTCACCGGCATCACAAAAGCAAATAAGGGCGCAATCCATCCTTTCGGTCAAGGCAAGAATGCGTAGCAACCTGGCAAAGGCCTCTGTCATGGCACAAAGGTGGGTCGCTCTGGAACCTCTGGTTCTCGATACCGAGACGACCGGACTTGGTGAAAGAGACCAGGTGATCGAGCTGGCTGTTACTGACATCAGAGGCGCG…
pDEST14COSA	Empty Vector	pDEST14COSA_Empty Vector	GATGATCCGGCTGCTAACAAAGCCCGAAAGGAAGCTGAGTTGGCTGCTGCCACCGCTGAGCAATAACTAGCATAACCCCTTGGGGCCTCTAAACGGGTCTTGAGGGGTTTTTTGCTGAAAGGAGGAACTATATCCGGATATCCACAGGACGGGTGTGGTCGCCATGATCGCGTAGTCGATAGTGGCTCCAAGTAGCGAAGCGAGCAGGACTGGGCGGCGGCCAAAGCGGTCGGACAGTGCTCCGAGAACGGGTGCGCATAGAAATTGCATCAACGCATATAGCGCTAGCAGCACGCCATAGTGACTGGCGATGCTGTCGGAATGGACGATATCCCGCAAGAGGCCCGGCAGTACCGGCATAACCAAGCCTATGCCTACAGCATCCAGGGTGACGGTGCC…
pDEST14COSA	ISG20.H6	pDEST14COSA_ISG20.H6	ATGGCAGGATCAAGGGAAGTTGTAGCTATGGACTGCGAAATGGTTGGCTTAGGTCCGCATCGTGAGTCTGGCCTGGCGCGCTGCAGCTTGGTAAATGTTCATGGTGCTGTGCTGTACGATAAATTCATCCGTCCGGAAGGTGAAATCACCGACTATCGTACGCGTGTTTCTGGCGTGACCCCACAGCATATGGTGGGCGCGACTCCGTTCGCCGTCGCACGCCTCGAGATCTTGCAACTGCTTAAGGGTAAACTGGTTGTTGGTCACGATCTGAAGCACGACTTTCAGGCACTGAAGGAGGACATGTCCGGCTATACCATTTACGACACCAGCACCGATCGTTTGCTGTGGCGTGAGGCCAAACTGGATCACTGTCGTCGCGTGTCCCTGCGTGTCCTG…
pcDNA3.1	Empty Vector	pcDNA3.1_Empty Vector	TTAATTAATCTAGAGGGCCCTATTCTATAGTGTCACCTAAATGCTAGAGCTCGCTGATCAGCCTCGACTGTGCCTTCTAGTTGCCAGCCATCTGTTGTTTGCCCCTCCCCCGTGCCTTCCTTGACCCTGGAAGGTGCCACTCCCACTGTCCTTTCCTAATAAAATGAGGAAATTGCATCGCATTGTCTGAGTAGGTGTCATTCTATTCTGGGGGGTGGGGTGGGGCAGGACAGCAAGGGGGAGGATTGGGAAGACAATAGCAGGCATGCTGGGGATGCGGTGGGCTCTATGGCTTCTGAGGCGGAAAGAACCAGCTGGGGCTCTAGGGGGTATCCCCACGCGCCCTGTAGCGGCGCATTAAGCGCGGCGGGTGTGGTGGTTACGCGCAGCGTGACCGCT…
pcDNA3.1	ISG20.FLAG	pcDNA3.1_ISG20.FLAG	ATGGCCGGCTCTAGAGAAGTGGTGGCCATGGACTGCGAGATGGTTGGACTGGGACCTCACAGAGAGTCAGGCCTGGCCAGATGCAGCCTGGTTAATGTGCATGGCGCCGTGCTGTACGACAAGTTCATCAGACCTGAGGGCGAGATCACCGACTACCGGACAAGAGTGTCTGGCGTGACCCCTCAGCACATGGTTGGAGCCACACCTTTTGCCGTGGCCAGACTGGAAATCCTGCAGCTGCTGAAGGGCAAGCTGGTCGTGGGACACGACCTGAAGCACGACTTCCAGGCTCTGAAAGAAGATATGAGCGGCTACACCATCTACGACACCAGCACCGACCGGCTGCTTTGGAGAGAGGCCAAGCTGGACCACTGTCGGAGAGTGTCTCTGAGAGTGCTG…
pcDNA3.1	CbTon.FLAG	pcDNA3.1_CbTon.FLAG	ATGAAGGACTGGATCGCCATCGACTTCGAGACAGCCAACAGCAGACGGCACTCCATCTGTGCCGTGGGCATCGTGTTTGTGAAGGACGGAATCGTGTCCGACAAGTTCTACAGCCTGATCAACCCCGAAGAGGACTTCGACAACTACAATATCGCCATCCACGGCATCACCCCTGAGGACGTTGTGGAAGCCCAGACCTTCGACGTGGTGTACCAAGAGATCAAGAACGAGATCGAGGGCCAGCTGCTGGTGGCCCACTACCTGCCTTTTGATGGCTACGCCCTGAAGGACAACCTGGCCAGATACAACATCCTGCCTACCGAGAATCAGCTGCTGTGCACCCACCAGCTGAGCAAGAGACTGCTGCCTGGCCACGCCAGCTACACCCTGAAAAGCCTG…
pcDNA3.1	EcTon.FLAG	pcDNA3.1_EcTon.FLAG	ATGAACGACGAGGAACTGGAACTGGCCAGAGCCGAAGCCATGAAGGCCGACAGATGCTTCAGCAAGGGCAGACTGCGGGACGAGTTCCGGATGAAGCCTAAGCCTGGCGTGGAACCCGTGTCCTTCTACAAGAATGGCTACGGCGGCCAGTTCGGCGTGTACAGAATTGCCGATTGCCAGCCTATGCGGCGGAGAGGATGTTCTCCTGCCAGCCAGAAGCAGATCAGAGCCCAGAGCATCCTGAGCGTGAAGGCCCGGATGAGAAGCAATCTGGCCAAGGCCTCTGTGATGGCCCAGAGATGGGTTGCCCTGGAACCTCTGGTGCTGGACACAGAGACAACAGGACTGGGCGAGCGCGACCAAGTGATTGAGCTGGCCGTGACCGATATCAGAGGCGCC…
pcDNA3.1	VpTon.FLAG	pcDNA3.1_VpTon.FLAG	ATGACCCCTAAACAGCAGGCCCTGCAGTGGCTGGAAAACAACGCCCTGATCCTGGACACCGAGACAACCGGCCTGGATAGCAAGGCCGAGATCGTGGAAATCAGCATCATCGACTGCACCGGCCAGGTGCTGCTGGATACACTGGTCAAGCCTACAAGCCCCATTCCTGCCGAGGCCACAAGAATCCACGGCATCACCAACGAGATGGTGGCCGAGGCTCCTACCTGGCCTATGATCGCCGATCAGTTCCAGAGCATCGTGTCCGGCAGAAAGCTGGTCATCTACAACGCCGACTACGACCTGCGGCTGATCTACCAGACCAACAACAAGCACGAGCTGGAACCCGTGTTCTACGGCAGCGAGTGGAACAATGCCGAGTGTGCCATGCTGGCCTACGCC…
pcDNA3.1	SmTon.FLAG	pcDNA3.1_SmTon.FLAG	ATGACACCTCAGCAGCAGGCTCAGCAGTGCCTGAACAGAAACTGCCTGGTGCTGGACACCGAGACAACCGGCCTGGATGATAAGGCCGAGATCATCGAGATCGCCGTGATCGATGCCACCGGCAAGGTGCTGCTGAACACCCTGGTCAAGCCCAGCAAGCCTATTCCTGCCGAGGCCACATCTATCCACGGCATCACCGACGAGATGGTCAAGGACGCTCCTACCTGGCCTGAAGTGAACCCTCAGCTGTGCAGCCTGATCAGCGGCAAGACAATCGCCATCTACAACGCCGAGTACGACCTGCGGCTGCTGGAACAGACCGACCGGATCTGGAAAGTGACCCCTAAGATCAGCGTGATGCCCCAGATCGTGTGCGCCATGCACGAGTACGCCGAGTTC…
